# Effective population size does not explain long-term variation in genome size and transposable element content in animals

**DOI:** 10.1101/2024.02.26.582137

**Authors:** Alba Marino, Gautier Debaecker, Anna-Sophie Fiston-Lavier, Annabelle Haudry, Benoit Nabholz

## Abstract

Animal genomes exhibit a remarkable variation in size, but the evolutionary forces responsible for such variation are still debated. As the effective population size (N_e_) reflects the intensity of genetic drift, it is expected to be a key determinant of the fixation rate of nearly-neutral mutations. Accordingly, the Mutational Hazard Hypothesis postulates lineages with low N_e_ to have bigger genome sizes due to the accumulation of slightly deleterious transposable elements (TEs), and those with high N_e_ to maintain streamlined genomes as a consequence of a more effective selection against TEs. However, the existence of both empirical confirmation and refutation using different methods and different scales precludes ts general validation. Using high-quality public data, we estimated genome size, TE content and rate of non-synonymous to synonymous substitutions (dN/dS) as N_e_ proxy for 807 species including vertebrates, molluscs and insects. After collecting available life-history traits, we tested the associations among population size proxies, TE content and genome size, while accounting for phylogenetic non-independence. Our results confirm TEs as major drivers of genome size variation, and endorse life-history traits and dN/dS as reliable proxies for N_e_. However, we do not find any evidence for increased drift to result in an accumulation of TEs across animals. Within more closely related clades, only a few isolated and weak associations emerge in fishes and birds. Our results outline a scenario where TE dynamics vary according to lineage-specific patterns, lending no support for genetic drift as the predominant force driving long-term genome size evolution in animals.
