## Supplemental Table S4 for "Effective population size does not explain long-term variation in genome size and transposable element content in animals"

### Sheet: Supplemental_Table_S4
Supplemental Table S4. Quantity of repeated elements for 29 dipteran genomes as estimated by EarlGrey and dnaPipeTE. Repeat content is reported overall and by order, both in base pairs and genomic percentage. Due to the different method, percentages are based on assembly size for EarlGrey and on genome size for dnaPipeTE.
TaxId	Phylum	Class	Order	Family	Species	SRR_experiment	BioSample	Accession_assembly	Assembly_size	Genome_size	Overall_earlGrey_bp	Masked_earlGrey_assemblyperc	DNA_earlGrey_bp	DNA_earlGrey_assemblyperc	RC_earlGrey_bp	RC_earlGrey_assemblyperc	LTR_earlGrey_bp	LTR_earlGrey_assemblyperc	LINE_earlGrey_bp	LINE_earlGrey_assemblyperc	SINE_earlGrey_bp	SINE_earlGrey_assemblyperc	Penelope_earlGrey_bp	Penelope_earlGrey_assemblyperc	Unknown_earlGrey_bp	Unknown_earlGrey_assemblyperc	Other_earlGrey_bp	Other_earlGrey_assemblyperc	Overall_dnaPT_bp	Overall_dnaPT_gsperc	dnaPT_DNA_bp	dnaPT_DNA_gsperc	dnaPT_RC_bp	dnaPT_RC_gsperc	dnaPT_LTR_bp	dnaPT_LTR_gsperc	dnaPT_Penelope_bp	dnaPT_Penelope_gsperc	dnaPT_LINE_bp	dnaPT_LINE_gsperc	dnaPT_SINE_bp	dnaPT_SINE_gsperc	dnaPT_Retroposon_bp	dnaPT_Retroposon_gsperc	dnaPT_Unknown_bp	dnaPT_Unknown_gsperc	dnaPT_Other_bp	dnaPT_Other_gsperc
7160	Arthropoda	Insecta	Diptera	Culicidae	Aedes albopictus	SRR5026638	SAMN05908721	GCA_001876365.2	2247289552	2.72578e+09	1697624569	75.541	204680455	9.10788	12951788	0.576329	157128601	6.99192	318789800	14.1855	543990	0.0242065	5616105	0.249906	874194665	38.9	123719165	5.50526	1824740248	67.56	19850832	0.73	12812580	0.47	29079020	1.07	NA	NA	84276032	3.12	358296	0.01	NA	NA	1666687240	61.71	11676248	0.43
41427	Arthropoda	Insecta	Diptera	Culicidae	Anopheles atroparvus	SRR630082	SAMN01087926	GCA_000473505.1	224290125	234720000	7453164	3.323	727119	0.324187	142168	0.0633858	1541213	0.687152	1220838	0.544312	262500	0.117036	1332	0.000593874	3507826	1.56397	50168	0.0223675	48153692	17.83	80152	0.02	68600	0.02	1860560	0.68	NA	NA	711804	0.26	NA	NA	NA	NA	44784752	16.58	647824	0.23
62324	Arthropoda	Insecta	Diptera	Culicidae	Anopheles funestus	SRR630089	SAMN01087923	GCA_003951495.1	444530063	5.43856e+08	113465456	25.524	10502003	2.36242	336381	0.0756688	12763550	2.87116	22249279	5.00497	474239	0.10668	5392	0.00121293	66947777	15.0599	186835	0.0420285	135742692	25.44	426888	0.08	34092	NA	3245896	0.6	NA	NA	257116	0.04	NA	NA	NA	NA	131027408	24.56	751292	0.14
7165	Arthropoda	Insecta	Diptera	Culicidae	Anopheles gambiae	SRR1509742	SAMN02943153	GCA_001542645.1	293732707	3.61342e+08	68148469	23.1996	15240048	5.18814	582662	0.198354	13648923	4.64647	11930152	4.06136	879865	0.29953	16886	0.00574846	25217482	8.58473	632451	0.215304	95431776	27.03	477220	0.13	111988	0.03	2106352	0.59	NA	NA	906028	0.25	NA	NA	NA	NA	91080032	25.8	750156	0.21
30069	Arthropoda	Insecta	Diptera	Culicidae	Anopheles stephensi	SRR11672503	SAMN14792744	GCA_013141755.1	243460342	234720000	45294022	18.6031	1394997	0.572951	20265	0.00832321	6978678	2.86627	11990505	4.92472	2838742	1.16592	7261	0.00298223	21840782	8.97042	222792	0.0915048	59308700	20.14	58856	0.01	884	NA	2715508	0.92	NA	NA	1079112	0.36	NA	NA	NA	NA	54975024	18.67	479316	0.16
104688	Arthropoda	Insecta	Diptera	Tephritidae	Bactrocera oleae	SRR8788622	SAMN03840585	GCA_001188975.4	484931532	5.92755e+08	172460115	35.5638	29881471	6.162	21392711	4.41149	15047156	3.10294	25262257	5.20945	43539	0.00897838	10594	0.00218464	80782601	16.6586	39786	0.00820446	175596820	30.15	9800080	1.68	4628900	0.79	5369360	0.92	NA	NA	3695592	0.63	NA	NA	NA	NA	150249772	25.8	1853116	0.31
265458	Arthropoda	Insecta	Diptera	Cecidomyiidae	Contarinia nasturtii	SRR10116830	SAMN12743477	GCA_009176525.2	185885008	2.30811e+08	20088899	10.8064	2131675	1.14669	60981	0.0328034	562262	0.302457	1809026	0.973127	10755	0.00578542	21945	0.0118048	15458463	8.31555	33792	0.0181777	30821416	13.68	1359860	0.6	25276	0.01	269256	0.11	NA	NA	262888	0.11	NA	NA	NA	NA	28679408	12.73	224728	0.09
179676	Arthropoda	Insecta	Diptera	Ceratopogonidae	Culicoides sonorensis	ERR583540	SAMEA2709007	GCA_900002565.1	209428516	2.59306e+08	26531790	12.6687	1364750	0.651654	43864	0.0209446	658843	0.314591	4075893	1.9462	19864	0.00948486	11474	0.00547872	20227398	9.65838	129704	0.0619323	45153844	17.81	315968	0.12	1428	NA	155144	0.06	NA	NA	521916	0.2	2484	NA	NA	NA	43180452	17.03	976452	0.38
7291	Arthropoda	Insecta	Diptera	Drosophilidae	Drosophila albomicans	SRR10100406	SAMN12703415	GCA_009650485.1	165830429	2.06538e+08	24638363	14.8562	2390151	1.44119	2724512	1.6428	3441561	2.07515	3424756	2.06502	24058	0.0145062	7509	0.00452769	12536128	7.55889	89688	0.0540791	19932704	9.94	702124	0.35	1621908	0.8	3146852	1.56	NA	NA	1550548	0.77	NA	NA	NA	NA	12790892	6.37	120380	0.06
154832	Arthropoda	Insecta	Diptera	Drosophilidae	Drosophila asahinai	SRR9997934	SAMN12263400	GCA_008042795.1	189050820	2.34643e+08	46056902	24.3622	5765762	3.04985	1981152	1.04795	9213927	4.87378	6622859	3.50322	14640	0.00774395	42944	0.0227156	22281216	11.7858	134402	0.0710931	59842528	26.22	1900080	0.83	2149576	0.94	7048188	3.08	NA	NA	5635604	2.46	NA	NA	NA	NA	42384400	18.57	724680	0.31
42026	Arthropoda	Insecta	Diptera	Drosophilidae	Drosophila bipectinata	SRR345542	SAMN00714473	GCA_000236285.2	167263958	195600000	46514962	27.8093	6257226	3.74093	3465038	2.0716	13576046	8.11654	11794333	7.05133	11553	0.00690705	1718	0.00102712	11078947	6.62363	330101	0.197353	59580208	29.44	1146928	0.56	1698532	0.83	8693560	4.29	NA	NA	9096420	4.49	NA	NA	NA	NA	38546516	19.04	398252	0.19
30023	Arthropoda	Insecta	Diptera	Drosophilidae	Drosophila elegans	SRR345540	SAMN00715014	GCA_000224195.2	171267669	195600000	32127580	18.7587	1986136	1.15967	2506742	1.46364	14846023	8.66832	5534712	3.23162	31090	0.0181529	204311	0.119293	6766255	3.95069	252311	0.14732	43071900	20.79	456824	0.22	976616	0.47	12185460	5.88	NA	NA	3484596	1.68	NA	NA	NA	NA	24821424	11.98	1146980	0.55
29029	Arthropoda	Insecta	Diptera	Drosophilidae	Drosophila eugracilis	SRR345543	SAMN00715289	GCA_000236325.2	156942009	224940000	32247824	20.5476	4639995	2.9565	909537	0.579537	12851652	8.18879	4772106	3.04068	14249	0.00907915	5259	0.00335092	7652622	4.87608	1402404	0.893581	30559868	16.06	726108	0.38	2617948	1.37	6059372	3.18	NA	NA	2568592	1.35	NA	NA	NA	NA	16143240	8.48	2444608	1.28
30025	Arthropoda	Insecta	Diptera	Drosophilidae	Drosophila ficusphila	SRR345541	SAMN00715126	GCA_000220665.2	152439475	185820000	24770513	16.2494	4688780	3.07583	579488	0.380143	7501927	4.92125	4729786	3.10273	51459	0.033757	34338	0.0225257	7118206	4.66953	66529	0.0436429	18088576	9.78	466284	0.25	640660	0.34	2388904	1.29	NA	NA	3110560	1.68	NA	NA	NA	NA	10620000	5.74	862168	0.46
7266	Arthropoda	Insecta	Diptera	Drosophilidae	Drosophila guanche	ERR2036078	SAMEA104164776	GCA_900245975.1	140632981	1.76041e+08	25208594	17.9225	1040608	0.739837	327527	0.232861	1357455	0.965105	2206694	1.56888	21576	0.0153398	2666	0.00189544	20151024	14.3267	101044	0.0718389	41427936	24.17	247388	0.14	3118112	1.81	675488	0.39	NA	NA	1384172	0.8	NA	NA	NA	NA	35802892	20.89	199884	0.11
137072	Arthropoda	Insecta	Diptera	Drosophilidae	Drosophila kanapiae	SRR9997931	SAMN12263413	GCA_008042475.1	152203088	166260000	14415011	9.47091	2473487	1.62512	507962	0.33374	3385574	2.22438	4082410	2.68221	16149	0.0106102	9344	0.00613917	3802168	2.49809	137917	0.0906138	17316148	9.4	342704	0.18	351968	0.19	1830048	0.99	NA	NA	4047652	2.19	NA	NA	NA	NA	10327392	5.6	416384	0.22
30033	Arthropoda	Insecta	Diptera	Drosophilidae	Drosophila kikkawai	SRR345537	SAMN00715127	GCA_000224215.2	164292578	205380000	34182904	20.8061	4501987	2.74023	1566340	0.953385	7170322	4.36436	7147499	4.35047	10681	0.00650121	31397	0.0191104	13712562	8.34643	42116	0.0256348	31035480	15.59	424696	0.21	1031048	0.51	4696848	2.35	NA	NA	3216732	1.61	NA	NA	NA	NA	20965992	10.53	700164	0.35
119604	Arthropoda	Insecta	Diptera	Drosophilidae	Drosophila lacertosa	SRR8403085	SAMN10699355	GCA_004143845.1	154130906	1.92378e+08	17146513	11.1246	1421825	0.922479	392996	0.254975	5645003	3.66247	5108362	3.3143	24090	0.0156296	13916	0.00902869	4435968	2.87805	104353	0.0677041	23335064	12.51	242032	0.12	NA	NA	3458080	1.85	NA	NA	5367488	2.87	NA	NA	NA	NA	14137080	7.58	130384	0.06
189258	Arthropoda	Insecta	Diptera	Drosophilidae	Drosophila micromelanica	SRR8403084	SAMN10699356	GCA_004143825.1	156838486	1.95655e+08	24986829	15.9316	1975067	1.2593	3603880	2.29783	6870386	4.38055	2109453	1.34498	25497	0.0162569	11151	0.00710986	10316197	6.57759	75198	0.0479461	42778356	22.54	796320	0.41	2610316	1.37	4377408	2.3	NA	NA	2884440	1.52	NA	NA	NA	NA	30111988	15.87	1997884	1.05
499227	Arthropoda	Insecta	Diptera	Drosophilidae	Drosophila nigromelanica	SRR8403095	SAMN10699369	GCA_004149445.1	162543777	2.0256e+08	20372593	12.5336	3764457	2.31597	1445771	0.889466	3171726	1.95131	2512560	1.54577	36347	0.0223614	21700	0.0133502	9321842	5.73497	98190	0.0604083	42812852	21.78	592904	0.3	906856	0.46	4267168	2.17	NA	NA	4155708	2.11	NA	NA	NA	NA	32079876	16.32	810340	0.41
7282	Arthropoda	Insecta	Diptera	Drosophilidae	Drosophila obscura	DRR055278	SAMD00047210	GCA_002217835.1	181868570	2.2595e+08	29845064	16.4102	2618162	1.43959	3574996	1.9657	6878789	3.78229	5973009	3.28424	16988	0.00934081	3161	0.00173807	10675692	5.87	104267	0.057331	57070660	25.98	1078808	0.49	1810124	0.82	9381276	4.27	NA	NA	5919996	2.69	NA	NA	NA	NA	36685932	16.7	2194524	0.99
359927	Arthropoda	Insecta	Diptera	Drosophilidae	Drosophila pectinifera	SRR9997937	SAMN12263397	GCA_008042775.1	149209000	293400000	14830025	9.9391	1013792	0.679444	913205	0.612031	3098817	2.07683	2009517	1.34678	11994	0.00803839	14911	0.00999337	7704615	5.16364	63174	0.0423393	51782632	28.68	201744	0.11	481036	0.26	2220864	1.23	NA	NA	1538200	0.85	NA	NA	NA	NA	44870904	24.85	2469884	1.36
7237	Arthropoda	Insecta	Diptera	Drosophilidae	Drosophila pseudoobscura	SRR11813283	SAMN13616452	GCA_009870125.2	163266851	156480000	38066237	23.313	3871985	2.37133	845936	0.51808	15455144	9.46525	8035204	4.92103	15759	0.00965134	2939	0.00179994	9776747	5.98761	62523	0.0382912	38490108	19.42	369728	0.18	816972	0.41	5887248	2.97	NA	NA	3660284	1.84	NA	NA	NA	NA	27354392	13.8	401484	0.2
73917	Arthropoda	Insecta	Diptera	Drosophilidae	Drosophila seguyi	SRR9997926	SAMN12263405	GCA_008042675.1	178856532	215160000	43334915	24.2289	3927745	2.19603	2250901	1.2585	10920379	6.10566	12974524	7.25415	13362	0.00747079	4772	0.00266806	13184004	7.37127	59228	0.0331148	47496828	21.97	1083704	0.5	1025756	0.47	7645636	3.53	NA	NA	9106748	4.21	NA	NA	NA	NA	27552424	12.75	1082560	0.5
29030	Arthropoda	Insecta	Diptera	Drosophilidae	Drosophila takahashii	SRR345539	SAMN00715130	GCA_000224235.2	182106768	195600000	52702256	28.9403	4299659	2.36106	3373232	1.85234	10855062	5.96082	6534218	3.58812	219771	0.120682	46647	0.0256152	26951086	14.7996	422581	0.232051	62428068	28.35	843084	0.38	4659376	2.11	6361572	2.88	NA	NA	4082796	1.85	NA	NA	NA	NA	44553288	20.23	1927952	0.87
137078	Arthropoda	Insecta	Diptera	Drosophilidae	Drosophila truncata	SRR9997922	SAMN12263409	GCA_008042515.1	167897087	2.0904e+08	35874039	21.3667	4637314	2.762	2875878	1.71288	7845542	4.67283	6869656	4.09159	14870	0.00885662	3323	0.00197919	13551340	8.07122	76116	0.0453349	42408884	20.89	759396	0.37	934488	0.46	4555208	2.24	NA	NA	5305112	2.61	NA	NA	NA	NA	30138836	14.84	715844	0.35
132243	Arthropoda	Insecta	Diptera	Drosophilidae	Drosophila vulcana	SRR9997929	SAMN12263410	GCA_008042555.1	187578810	224940000	34075043	18.1657	3572480	1.90452	619454	0.330237	6795332	3.62265	9689343	5.16548	13870	0.00739423	3303	0.00176086	13261328	7.06974	119933	0.0639374	35862804	15.83	1159208	0.51	385280	0.17	4363388	1.92	NA	NA	4066380	1.79	NA	NA	NA	NA	25670900	11.33	217648	0.09
7375	Arthropoda	Insecta	Diptera	Calliphoridae	Lucilia cuprina	SRR1200273	SAMN02422564	GCA_000699065.2	378274262	616140000	133651474	35.3319	9639876	2.54838	8415127	2.22461	5918459	1.56459	15591063	4.12163	126732	0.0335027	54235	0.0143375	86395370	22.8393	7510612	1.98549	154439084	33.96	2422416	0.53	1383884	0.3	3304428	0.72	NA	NA	821656	0.18	NA	NA	NA	NA	145270628	31.95	1236072	0.27
1717472	Arthropoda	Insecta	Diptera	Asilidae	Proctacanthus coquilletti	SRR4372731	SAMN05772833	GCA_001932985.1	208907727	2.58676e+08	19924436	9.53743	2179265	1.04317	6762504	3.23708	886619	0.424407	401410	0.192147	9219	0.00441295	1594	0.000763016	9597876	4.59431	85949	0.0411421	36759512	14.49	493892	0.19	4587972	1.8	461324	0.18	NA	NA	182420	0.07	NA	NA	NA	NA	30395212	11.98	638692	0.25
