## Supplemental Table S5 for "Effective population size does not explain long-term variation in genome size and transposable element content in animals"

### Sheet: Supplemental_Table_S5
Supplemental Table S5. Coevol correlations between genomic traits and LHTs. Different LHTs are shown according to availability for a clade. Posterior probabilities lower than 0.1 indicate significant negative correlations; posterior probabilities higher than 0.9 indicate significant positive correlations. Expected, significant correlations are marked in bold black; significant correlations opposi…
		Actinopteri				Aves				Insecta				Mammalia				Mollusca
		Genome size
		GC3-poor		GC3-rich		GC3-poor		GC3-rich		GC3-poor		GC3-rich		GC3-poor		GC3-rich		GC3-poor		GC3-rich
		CC	PP	CC	PP	CC	PP	CC	PP	CC	PP	CC	PP	CC	PP	CC	PP	CC	PP	CC	PP
	Body length	0.0154	0.56	0.0147	0.56									-0.0648	0.26	-0.0812	0.21
	Basal metabolic rate (ml/O2/hour)a													0.0284	0.6	0.0635	0.72
	Age at first birth													-0.223	0.018	-0.256	0.014
	Population density													0.203	0.97	0.2	0.96
	Maximum longevity	0.135	0.85	0.142	0.87	0.116	0.91	0.161	0.94	-0.443	0.094	-0.0294	0.46	-0.106	0.14	-0.109	0.15
	Mass	0.0301	0.61	0.0397	0.65	0.201	1	0.185	0.99	0.359	0.93	0.264	0.88	-0.0773	0.23	-0.0974	0.16
	Metabolic rate (W)b					-0.274	0.003	-0.21	0.015	-0.79	0.00049	-0.739	0	0.0473	0.68	0.0781	0.76
	Sexual maturity	-0.0108	0.45	0.0125	0.52	0.0392	0.64	0.0478	0.67	0.756	0.99	0.669	0.98	-0.176	0.049	-0.18	0.048
	Depth range	-0.0132	0.47	0.000477	0.51
	Overall TE content	0.793	1	0.779	1	0.293	1	0.335	1	0.842	1	0.834	1	0.679	1	0.678	1	0.909	1	0.895	1
	Recent TE content	0.664	1	0.632	1	0.237	1	0.283	1	0.809	1	0.804	1	0.484	1	0.511	1	0.899	1	0.897	1
		TE content
		GC3-poor		GC3-rich		GC3-poor		GC3-rich		GC3-poor		GC3-rich		GC3-poor		GC3-rich		GC3-poor		GC3-rich
		CC	PP	CC	PP	CC	PP	CC	PP	CC	PP	CC	PP	CC	PP	CC	PP	CC	PP	CC	PP
	Body length	-0.103	0.17	-0.0732	0.26									-0.238	0.013	-0.274	0.0081
	Basal metabolic rate (ml/O2/hour)a													0.164	0.89	0.253	0.97
	Age at first birth													-0.427	0	-0.473	0
	Population density													0.274	0.98	0.271	0.98
	Maximum longevity	0.137	0.85	0.155	0.87	0.0771	0.79	0.03	0.62	-0.602	0.035	-0.0446	0.45	-0.231	0.013	-0.277	0.018
	Mass	-0.0906	0.22	-0.0512	0.32	-0.0221	0.38	-0.012	0.43	0.36	0.9	0.318	0.91	-0.233	0.017	-0.278	0.012
	Metabolic rate (W)b					0.164	0.94	0.168	0.92	-0.844	0.0083	-0.828	0	0.197	0.94	0.269	0.98
	Sexual maturity	-0.0313	0.43	0.0107	0.53	-0.1	0.2	-0.13	0.11	0.796	0.99	0.751	0.98	-0.329	0	-0.343	0.0018
	Depth range	-0.0255	0.43	0.00392	0.52
		Recent TE content
		GC3-poor		GC3-rich		GC3-poor		GC3-rich		GC3-poor		GC3-rich		GC3-poor		GC3-rich		GC3-poor		GC3-rich
		CC	PP	CC	PP	CC	PP	CC	PP	CC	PP	CC	PP	CC	PP	CC	PP	CC	PP	CC	PP
	Body length	-0.133	0.12	-0.0847	0.22									-0.297	0.0036	-0.305	0.0089
	Basal metabolic rate (ml/O2/hour)a													0.229	0.94	0.308	0.99
	Age at first birth													-0.486	0	-0.506	0
	Population density													0.238	0.94	0.227	0.95
	Maximum longevity	0.138	0.85	0.176	0.9	0.0625	0.73	0.0198	0.57	-0.613	0.037	-0.0595	0.46	-0.334	0	-0.347	0.011
	Mass	-0.153	0.099	-0.0957	0.21	-0.0257	0.36	-0.00743	0.47	0.361	0.91	0.32	0.89	-0.286	0.0024	-0.308	0.0098
	Metabolic rate (W)b					0.142	0.9	0.144	0.88	-0.831	0.0092	-0.809	0.00057	0.265	0.97	0.313	0.99
	Sexual maturity	-0.0112	0.47	0.0506	0.62	-0.126	0.15	-0.151	0.1	0.767	0.99	0.759	0.98	-0.329	0.0012	-0.326	0.0063
	Depth range	-0.0362	0.39	0.0399	0.61
	a Pantheria
	b AnAge
