## Supplemental Table S6 for "Effective population size does not explain long-term variation in genome size and transposable element content in animals"

### Sheet: Supplemental_Table_S6
Supplemental Table S6. BUSCO genes used to calculate the clade phylogenies and the branch lengths of the whole tree.
107_sharedmarkers_cladephylogeny	100_markers_mammaliaphylogeny	50_sharedmarkers_brlengths
84980at33208	415618at33208	628082at33208
632566at33208	285902at33208	632566at33208
628082at33208	368670at33208	197652at33208
622270at33208	206858at33208	219856at33208
621808at33208	334331at33208	308610at33208
619326at33208	139188at33208	338191at33208
618421at33208	387878at33208	357580at33208
618339at33208	363840at33208	366814at33208
616716at33208	360379at33208	424392at33208
608924at33208	315044at33208	448196at33208
606748at33208	393419at33208	457777at33208
604943at33208	349627at33208	468757at33208
602089at33208	442203at33208	474387at33208
599320at33208	419914at33208	478984at33208
595404at33208	399092at33208	505248at33208
5951at33208	302279at33208	508379at33208
594842at33208	445034at33208	511575at33208
594172at33208	318483at33208	514740at33208
586719at33208	429751at33208	523534at33208
585305at33208	219795at33208	561417at33208
581621at33208	372707at33208	566116at33208
581547at33208	331112at33208	568949at33208
578354at33208	345959at33208	84980at33208
570646at33208	372257at33208	107151at33208
570262at33208	119591at33208	168850at33208
568949at33208	424569at33208	178537at33208
567750at33208	239597at33208	266808at33208
566527at33208	422158at33208	271742at33208
566116at33208	179485at33208	349064at33208
56573at33208	195986at33208	364694at33208
561943at33208	443659at33208	414001at33208
561417at33208	345099at33208	436007at33208
561054at33208	261614at33208	472313at33208
558791at33208	387079at33208	482691at33208
558552at33208	334336at33208	535524at33208
557292at33208	262757at33208	546751at33208
554010at33208	379771at33208	557292at33208
552359at33208	428754at33208	567750at33208
552201at33208	102804at33208	585305at33208
546751at33208	153034at33208	586719at33208
545641at33208	226335at33208	595404at33208
545389at33208	335107at33208	602089at33208
535664at33208	194754at33208	604943at33208
535650at33208	351226at33208	621808at33208
535524at33208	441575at33208	132087at33208
534312at33208	435678at33208	366936at33208
527406at33208	356334at33208	545389at33208
526487at33208	325183at33208	554010at33208
526074at33208	216257at33208	561943at33208
523534at33208	308610at33208	618421at33208
517686at33208	158845at33208
514740at33208	268134at33208
511575at33208	436098at33208
508379at33208	355210at33208
505248at33208	271742at33208
502691at33208	16244at33208
493913at33208	182834at33208
482691at33208	158962at33208
478984at33208	354829at33208
474387at33208	191938at33208
472313at33208	227453at33208
468757at33208	433216at33208
458807at33208	359532at33208
457777at33208	427349at33208
448196at33208	311761at33208
439736at33208	266808at33208
438453at33208	361203at33208
438433at33208	239016at33208
436007at33208	148067at33208
424392at33208	234290at33208
421396at33208	352854at33208
414571at33208	436007at33208
414001at33208	435939at33208
405257at33208	40200at33208
397019at33208	389367at33208
378316at33208	363851at33208
376982at33208	396237at33208
371297at33208	321332at33208
366936at33208	367493at33208
366814at33208	295556at33208
364694at33208	291875at33208
357580at33208	207599at33208
349064at33208	302186at33208
348761at33208	412542at33208
347600at33208	390402at33208
338191at33208	274992at33208
315044at33208	424646at33208
308610at33208	395556at33208
305260at33208	130245at33208
284059at33208	157138at33208
271742at33208	366814at33208
266808at33208	412370at33208
246241at33208	414579at33208
224280at33208	306101at33208
219856at33208	227087at33208
212972at33208	246241at33208
207599at33208	146671at33208
203128at33208	260752at33208
197652at33208	333800at33208
184717at33208	359324at33208
180808at33208
178537at33208
168850at33208
132087at33208
115878at33208
107151at33208
102804at33208
